# The diversity and ecological significance of microbial traits potentially involved in B_12_ biosynthesis in the global ocean

**DOI:** 10.1101/2023.08.19.553841

**Authors:** Jiayin Zhou, Wei Qin, Xinda Lu, Yunfeng Yang, David Stahl, Nianzhi Jiao, Jizhong Zhou, Jihua Liu, Qichao Tu

## Abstract

Cobalamin (B_12_), an essential nutrient and growth cofactor for many living organisms on the Earth, can be fully synthesized only by selected prokaryotes in nature. Therefore, microbial communities related with B_12_ biosynthesis could serve as an example subsystem to disentangle the underlying ecological mechanisms balancing the function and taxonomy of complex functional assemblages. By anchoring microbial traits potentially involved in B_12_ biosynthesis, we depict the biogeographic patterns of B_12_ biosynthesis genes and their carrying taxa in the global ocean, in light of the limitation to detect *de novo* B_12_ synthesizers via metagenomes alone. Both the taxonomic and functional composition of B_12_ biosynthesis genes were strongly shaped by depth, differentiating epipelagic from mesopelagic zones. The functional genes were relatively stably distributed across different oceans, but their carrying taxa varied considerably, showing clear functional redundancy of microbial systems. Microbial taxa carrying B_12_ biosynthesis genes in the surface water were influenced by environmental factors such as temperature, oxygen and nitrate. However, the composition of functional genes was weakly associated with these environmental factors. Null model analyses demonstrated that determinism governed the compositional variation of B_12_ biosynthesis genes, whereas a higher degree of stochasticity was associated with taxonomic variations. Significant associations were observed between chlorophyll *a* concentration and B_12_ biosynthesis traits, indicating their importance in global ocean primary production. Conclusively, this study revealed an essential ecological mechanism governing the assembly of microbes in nature: the environment selects function rather than taxonomy; functional redundancy underlies stochastic community assembly.

**Impact Statement:** A central question in ecology is how a galaxy of microbial taxa is assembled and distributed across space and through time, executing essential ecosystem functions. By anchoring microbial functional traits potentially involved in B_12_ biosynthesis and their carrying microbial taxa in the global ocean, this study addresses essential ecological questions from functional and taxonomic angles. Integrating multiple lines of evidence, we show that the ecosystem selects functional traits rather than taxonomic groups, and functional redundancy underlies stochastic taxonomic community assembly. Also, microbial communities potentially involved in B_12_ biosynthesis are significantly associated with chlorophyll *a* concentration, demonstrating their importance in global ocean primary production. This study provides valuable mechanistic insights into the complex microbial community assembly in natural ecosystems.
