## Supplementary Table 2 for "The diversity and ecological significance of microbial traits potentially involved in B_12_ biosynthesis in the global ocean"

### Sheet: Sheet1
Supplementary Table 2. Microbial taxa potentially involved in B12 biosynthesis in the global ocean. The presence of a key gene is marked using “1” in the table and absence using “0”.
Species	Phylum	Class	Family	Type of cobamides produced	Reference	No.	bluB	cobT-alpha	cbiA	cbiB	cbiC	cbiD	cbiE	cbiF	cbiG	cbiH	cbiJ	cbiK	cbiL	cbiP	cbiT	cbiX	cobA	cobB	cobC-ado	cobC-beta	cobD	cobF	cobG	cobH	cobI	cobJ	cobK	cobL	cobM	cobO	cobQ	cobS-co	cobS-gdp	cobT-co	cobU-ade	cobU-alpha	cysG
Prochlorococcus marinus	Cyanobacteria	Cyanophyceae	Prochlorococcaceae	not determined (pseudo-B12)	Heal KR, Qin W, Ribalet F, Bertagnolli AD, Coyote-Maestas W, Hmelo LR, et al. (2017). Two distinct pools of B12 analogs reveal community interdependencies in the ocean. Proc Natl Acad Sci 114: 364-369.	31	1	1	1	1	0	1	1	1	1	1	1	0	1	0	1	1	1	1	1	1	1	0	1	1	1	1	1	1	1	1	1	1	1	1	0	0	1
Prochlorococcus sp. MIT 0801	Cyanobacteria	Cyanophyceae	Prochlorococcaceae	pseudo-B12	Heal KR, Qin W, Ribalet F, Bertagnolli AD, Coyote-Maestas W, Hmelo LR, et al. (2017). Two distinct pools of B12 analogs reveal community interdependencies in the ocean. Proc Natl Acad Sci 114: 364-369.	23	1	0	1	1	0	1	0	0	1	1	1	0	1	0	0	0	1	1	0	1	1	0	1	1	1	1	1	1	1	1	1	1	1	0	0	0	0
Candidatus Nitrosopelagicus brevis	Nitrososphaerota			not determined		19	1	1	1	1	1	1	0	1	1	1	0	0	1	0	1	1	1	0	0	1	1	0	0	0	1	1	0	0	0	0	1	0	1	0	0	0	0
Candidatus Nitrosomarinus catalina	Nitrososphaerota	Nitrosopumilales	Nitrosopumilaceae	not determined		18	1	0	1	1	1	1	0	1	1	1	0	0	1	0	1	0	1	0	1	1	1	0	0	0	0	1	0	0	0	0	1	0	1	0	0	0	1
Synechococcus sp. CC9902	Cyanobacteria	Cyanophyceae	Synechococcaceae	pseudo-B12	Helliwell KE, Lawrence AD, Holzer A, Kudahl UJ, Sasso S, Kräutler B, et al. (2016). Cyanobacteria and Eukaryotic Algae Use Different Chemical Variants of Vitamin B12. Curr Biol 1-10.	18	0	1	0	1	0	1	0	0	0	1	0	0	0	0	0	0	1	1	0	1	1	0	1	1	1	1	1	1	1	1	1	0	1	0	0	0	0
Epibacterium mobile	Pseudomonadota	Alphaproteobacteria	Paracoccaceae	not determined		17	0	1	0	0	0	0	0	0	0	0	0	0	0	0	0	0	0	1	0	1	0	1	1	1	0	1	1	1	1	1	1	1	1	1	1	0	1
Synechococcus sp. PROS-U-1	Cyanobacteria	Cyanophyceae	Synechococcaceae	not determined (pseudo-B12)	Helliwell KE, Lawrence AD, Holzer A, Kudahl UJ, Sasso S, Kräutler B, et al. (2016). Cyanobacteria and Eukaryotic Algae Use Different Chemical Variants of Vitamin B12. Curr Biol 1-10.	17	0	1	0	1	0	1	0	0	0	0	0	0	0	0	0	0	1	1	0	1	1	0	1	1	1	1	1	1	1	1	1	0	1	0	0	0	0
Synechococcus sp. WH 8020	Cyanobacteria	Cyanophyceae	Synechococcaceae	pseudo-B12	Heal K R, Qin W, Ribalet F, et al. Two distinct pools of B12 analogs reveal community interdependencies in the ocean[J]. Proceedings of the National Academy of Sciences, 2017, 114(2): 364-369.	17	0	1	0	1	0	1	0	0	0	0	0	0	0	0	0	0	1	1	0	1	1	0	1	1	1	1	1	1	1	1	1	0	1	0	0	0	0
Synechococcus sp. CC9311	Cyanobacteria	Cyanophyceae	Synechococcaceae	pseudo-B12	Helliwell KE, Lawrence AD, Holzer A, Kudahl UJ, Sasso S, Kräutler B, et al. (2016). Cyanobacteria and Eukaryotic Algae Use Different Chemical Variants of Vitamin B12. Curr Biol 1-10.	16	0	1	0	1	0	1	0	0	0	0	0	0	0	0	0	0	1	1	0	1	1	0	0	1	1	1	1	1	1	1	1	0	1	0	0	0	0
Prochlorococcus sp. MIT 0604	Cyanobacteria	Cyanophyceae	Prochlorococcaceae	pseudo-B12	Heal KR, Qin W, Ribalet F, Bertagnolli AD, Coyote-Maestas W, Hmelo LR, et al. (2017). Two distinct pools of B12 analogs reveal community interdependencies in the ocean. Proc Natl Acad Sci 114: 364-369.	15	0	0	1	1	0	1	0	0	0	1	1	0	0	0	1	0	0	1	0	1	1	0	0	1	0	0	0	1	0	1	1	0	1	0	0	0	1
Synechococcus sp. CC9605	Cyanobacteria	Cyanophyceae	Synechococcaceae	pseudo-B12	Helliwell KE, Lawrence AD, Holzer A, Kudahl UJ, Sasso S, Kräutler B, et al. (2016). Cyanobacteria and Eukaryotic Algae Use Different Chemical Variants of Vitamin B12. Curr Biol 1-10.	15	0	0	0	1	0	1	0	0	0	0	0	0	0	0	0	0	1	1	0	1	0	0	1	1	1	1	1	1	1	1	1	0	1	0	0	0	0
Candidatus Atelocyanobacterium thalassa	Cyanobacteria	Cyanophyceae	Aphanothecaceae	not determined		14	0	0	1	1	1	1	0	0	0	0	1	0	0	0	1	1	1	0	0	0	1	0	0	0	1	1	0	0	0	1	1	0	1	0	0	0	0
Synechococcus sp. A15-62	Cyanobacteria	Cyanophyceae	Synechococcaceae	not determined (pseudo-B12)	Helliwell KE, Lawrence AD, Holzer A, Kudahl UJ, Sasso S, Kräutler B, et al. (2016). Cyanobacteria and Eukaryotic Algae Use Different Chemical Variants of Vitamin B12. Curr Biol 1-10.	14	0	0	0	1	0	1	0	0	0	0	0	0	0	0	0	0	1	1	0	1	0	0	0	1	1	1	1	1	1	1	1	0	1	0	0	0	0
Synechococcus sp. PROS-9-1	Cyanobacteria	Cyanophyceae	Synechococcaceae	not determined (pseudo-B12)	Helliwell KE, Lawrence AD, Holzer A, Kudahl UJ, Sasso S, Kräutler B, et al. (2016). Cyanobacteria and Eukaryotic Algae Use Different Chemical Variants of Vitamin B12. Curr Biol 1-10.	14	0	0	0	1	0	1	0	0	0	0	0	0	0	0	0	0	1	1	0	1	0	0	0	1	1	1	1	1	1	1	1	0	1	0	0	0	0
Synechococcus sp. RCC307	Cyanobacteria	Cyanophyceae	Synechococcaceae	not determined (pseudo-B12)	Helliwell KE, Lawrence AD, Holzer A, Kudahl UJ, Sasso S, Kräutler B, et al. (2016). Cyanobacteria and Eukaryotic Algae Use Different Chemical Variants of Vitamin B12. Curr Biol 1-10.	14	0	0	0	1	0	1	0	0	0	0	0	0	0	0	0	0	1	1	0	1	1	0	0	1	1	1	1	1	1	1	1	0	0	0	0	0	0
Synechococcus sp. WH 8109	Cyanobacteria	Cyanophyceae	Synechococcaceae	pseudo-B12	Heal K R, Qin W, Ribalet F, et al. Two distinct pools of B12 analogs reveal community interdependencies in the ocean[J]. Proceedings of the National Academy of Sciences, 2017, 114(2): 364-369.	14	0	0	0	1	0	1	0	0	0	0	0	0	0	0	0	0	1	1	0	1	0	0	0	1	1	1	1	1	1	1	1	0	1	0	0	0	0
Synechococcus sp. A15-24	Cyanobacteria	Cyanophyceae	Synechococcaceae	not determined (pseudo-B12)	Helliwell KE, Lawrence AD, Holzer A, Kudahl UJ, Sasso S, Kräutler B, et al. (2016). Cyanobacteria and Eukaryotic Algae Use Different Chemical Variants of Vitamin B12. Curr Biol 1-10.	13	0	0	0	1	0	1	0	0	0	0	0	0	0	0	0	0	1	1	0	0	0	0	0	1	1	1	1	1	1	1	1	0	1	0	0	0	0
Synechococcus sp. A15-127	Cyanobacteria	Cyanophyceae	Synechococcaceae	not determined (pseudo-B12)	Helliwell KE, Lawrence AD, Holzer A, Kudahl UJ, Sasso S, Kräutler B, et al. (2016). Cyanobacteria and Eukaryotic Algae Use Different Chemical Variants of Vitamin B12. Curr Biol 1-10.	12	0	0	0	1	0	1	0	0	0	1	0	0	0	0	0	0	1	0	0	1	0	0	0	0	0	1	1	1	1	1	1	0	1	0	0	0	0
Synechococcus sp. KORDI-52	Cyanobacteria	Cyanophyceae	Synechococcaceae	not determined (pseudo-B12)	Helliwell KE, Lawrence AD, Holzer A, Kudahl UJ, Sasso S, Kräutler B, et al. (2016). Cyanobacteria and Eukaryotic Algae Use Different Chemical Variants of Vitamin B12. Curr Biol 1-10.	12	0	0	0	0	0	1	0	0	0	0	0	0	0	0	0	0	1	1	0	0	0	0	1	1	0	1	1	1	1	1	1	0	1	0	0	0	0
Synechococcus sp. M16.1	Cyanobacteria	Cyanophyceae	Synechococcaceae	not determined (pseudo-B12)	Helliwell KE, Lawrence AD, Holzer A, Kudahl UJ, Sasso S, Kräutler B, et al. (2016). Cyanobacteria and Eukaryotic Algae Use Different Chemical Variants of Vitamin B12. Curr Biol 1-10.	12	0	0	0	1	0	1	0	0	0	0	0	0	0	0	0	0	1	1	0	0	0	0	0	1	0	1	1	1	1	1	1	0	1	0	0	0	0
Synechococcus sp. Minos11	Cyanobacteria	Cyanophyceae	Synechococcaceae	not determined (pseudo-B12)	Helliwell KE, Lawrence AD, Holzer A, Kudahl UJ, Sasso S, Kräutler B, et al. (2016). Cyanobacteria and Eukaryotic Algae Use Different Chemical Variants of Vitamin B12. Curr Biol 1-10.	12	0	0	0	1	0	1	0	0	0	0	0	0	0	0	0	0	1	1	0	1	0	0	0	1	1	1	0	1	1	1	1	0	0	0	0	0	0
Synechococcus sp. ROS8604	Cyanobacteria	Cyanophyceae	Synechococcaceae	not determined (pseudo-B12)	Helliwell KE, Lawrence AD, Holzer A, Kudahl UJ, Sasso S, Kräutler B, et al. (2016). Cyanobacteria and Eukaryotic Algae Use Different Chemical Variants of Vitamin B12. Curr Biol 1-10.	12	0	1	0	1	0	1	0	0	0	1	0	0	0	0	0	0	0	1	0	0	0	0	0	1	1	1	0	0	1	1	1	0	1	0	0	0	0
Synechococcus sp. RS9902	Cyanobacteria	Cyanophyceae	Synechococcaceae	not determined (pseudo-B12)	Helliwell KE, Lawrence AD, Holzer A, Kudahl UJ, Sasso S, Kräutler B, et al. (2016). Cyanobacteria and Eukaryotic Algae Use Different Chemical Variants of Vitamin B12. Curr Biol 1-10.	12	0	0	0	1	0	1	0	0	0	0	0	0	0	0	0	0	1	1	0	1	0	0	0	1	0	1	0	1	1	1	1	0	1	0	0	0	0
Synechococcus sp. RS9907	Cyanobacteria	Cyanophyceae	Synechococcaceae	not determined (pseudo-B12)	Helliwell KE, Lawrence AD, Holzer A, Kudahl UJ, Sasso S, Kräutler B, et al. (2016). Cyanobacteria and Eukaryotic Algae Use Different Chemical Variants of Vitamin B12. Curr Biol 1-10.	12	0	1	0	0	0	1	0	0	0	0	0	0	0	0	0	0	0	1	0	1	0	0	0	1	1	1	1	1	0	1	1	0	1	0	0	0	0
Halomonas meridiana	Pseudomonadota	Gammaproteobacteria	Halomonadaceae	not determined (potential B12)	Sanudo-Wilhelmy S A, Gomez-Consarnau L, Suffridge C, et al. The role of B vitamins in marine biogeochemistry[J]. Annual review of marine science, 2014, 6: 339-367.	11	1	1	0	1	0	0	0	0	0	0	0	0	0	0	0	0	0	1	1	1	1	0	0	0	0	0	0	0	0	1	1	0	1	0	0	0	1
Synechococcus sp. A15-44	Cyanobacteria	Cyanophyceae	Synechococcaceae	not determined (pseudo-B12)	Helliwell KE, Lawrence AD, Holzer A, Kudahl UJ, Sasso S, Kräutler B, et al. (2016). Cyanobacteria and Eukaryotic Algae Use Different Chemical Variants of Vitamin B12. Curr Biol 1-10.	11	0	0	0	1	0	1	0	0	0	0	0	0	0	0	0	0	1	1	0	1	0	0	0	1	0	1	1	1	0	1	0	0	1	0	0	0	0
Marinobacter hydrocarbonoclasticus	Pseudomonadota	Gammaproteobacteria	Marinobacteraceae	NO	Romine M F, Rodionov D A, Maezato Y, et al. Underlying mechanisms for syntrophic metabolism of essential enzyme cofactors in microbial communities[J]. The ISME journal, 2017, 11(6): 1434-1446.	10	1	1	0	0	0	0	0	0	0	1	0	0	0	0	0	0	1	1	0	1	0	0	0	0	0	0	0	0	0	1	1	0	1	0	0	0	1
Nitrosopumilus cobalaminigenes	Nitrososphaerota	Nitrososphaerota	Nitrosopumilaceae	not determined		10	1	0	0	1	1	1	0	1	1	0	0	0	1	0	0	0	1	0	0	0	0	0	0	0	0	0	0	1	0	0	1	0	0	0	0	0	0
Candidatus Puniceispirillum marinum	Pseudomonadota	Alphaproteobacteria		not determined		9	0	0	0	1	0	1	0	0	0	0	0	0	0	0	0	0	0	0	0	1	0	0	0	1	0	0	0	0	1	1	1	1	0	1	0	0	0
Nitrosopumilus oxyclinae	Nitrososphaerota	Nitrososphaerota	Nitrosopumilaceae	not determined		9	0	0	0	1	1	0	0	1	0	1	0	0	1	0	0	0	1	0	0	0	1	0	0	0	0	0	0	0	0	0	1	0	1	0	0	0	0
Synechococcus sp. A15-28	Cyanobacteria	Cyanophyceae	Synechococcaceae	not determined (pseudo-B12)	Helliwell KE, Lawrence AD, Holzer A, Kudahl UJ, Sasso S, Kräutler B, et al. (2016). Cyanobacteria and Eukaryotic Algae Use Different Chemical Variants of Vitamin B12. Curr Biol 1-10.	9	0	0	0	1	0	1	0	0	0	0	0	0	0	0	0	0	1	0	0	0	1	0	0	1	0	1	0	1	0	1	0	0	1	0	0	0	0
Synechococcus sp. KORDI-100	Cyanobacteria	Cyanophyceae	Synechococcaceae	not determined (pseudo-B12)	Helliwell KE, Lawrence AD, Holzer A, Kudahl UJ, Sasso S, Kräutler B, et al. (2016). Cyanobacteria and Eukaryotic Algae Use Different Chemical Variants of Vitamin B12. Curr Biol 1-10.	9	0	0	0	1	0	1	0	0	0	0	0	0	0	0	0	0	1	1	0	0	0	0	0	0	0	1	1	1	0	1	1	0	0	0	0	0	0
Synechococcus sp. SYN20	Cyanobacteria	Cyanophyceae	Synechococcaceae	not determined (pseudo-B12)	Helliwell KE, Lawrence AD, Holzer A, Kudahl UJ, Sasso S, Kräutler B, et al. (2016). Cyanobacteria and Eukaryotic Algae Use Different Chemical Variants of Vitamin B12. Curr Biol 1-10.	9	0	0	0	0	0	1	0	0	0	0	0	0	0	0	0	0	1	0	0	0	0	0	0	1	1	0	1	0	1	1	1	0	1	0	0	0	0
Alteromonas mediterranea	Pseudomonadota	Gammaproteobacteria	Alteromonadaceae	NO (genus: Alteromonas)	Sanudo-Wilhelmy S A, Gomez-Consarnau L, Suffridge C, et al. The role of B vitamins in marine biogeochemistry[J]. Annual review of marine science, 2014, 6: 339-367.	8	0	1	1	0	0	0	0	0	0	0	0	0	0	0	0	0	1	0	0	1	1	0	0	0	0	0	0	0	1	0	1	0	0	0	0	0	1
Candidatus Pelagibacter sp. FZCC0015	Pseudomonadota	Alphaproteobacteria	Pelagibacteraceae	not determined (pseudo-B12)		8	0	1	0	0	0	0	0	0	0	0	0	0	0	0	1	0	0	0	0	1	1	0	0	0	0	0	0	0	0	0	1	1	1	1	0	0	0
Nitrosarchaeum sp. AC2	Nitrososphaerota	Nitrososphaerota	Nitrosopumilaceae	not determined		8	0	0	1	0	0	1	0	0	0	1	0	0	1	0	0	0	1	0	0	0	1	0	0	0	0	0	0	0	0	0	1	0	1	0	0	0	0
Nitrosopumilus maritimus	Nitrososphaerota	Nitrososphaerota	Nitrosopumilaceae	B12	Heal KR, Qin W, Ribalet F, Bertagnolli AD, Coyote-Maestas W, Hmelo LR, et al. (2017). Two distinct pools of B12 analogs reveal community interdependencies in the ocean. Proc Natl Acad Sci 114: 364-369.	8	1	0	1	0	1	0	0	0	1	1	0	0	1	0	1	0	1	0	0	0	0	0	0	0	0	0	0	0	0	0	0	0	0	0	0	0	0
Nitrosopumilus ureiphilus	Nitrososphaerota	Nitrososphaerota	Nitrosopumilaceae	not determined		8	1	0	0	0	0	1	0	0	1	0	0	0	1	0	1	0	1	0	0	0	1	0	0	0	0	0	0	0	0	0	1	0	0	0	0	0	0
Synechococcus sp. MIT S9220	Cyanobacteria	Cyanophyceae	Synechococcaceae	not determined (pseudo-B12)	Helliwell KE, Lawrence AD, Holzer A, Kudahl UJ, Sasso S, Kräutler B, et al. (2016). Cyanobacteria and Eukaryotic Algae Use Different Chemical Variants of Vitamin B12. Curr Biol 1-10.	8	0	0	0	1	0	0	0	0	0	0	0	0	0	0	0	0	1	1	0	1	0	0	0	0	1	0	0	1	0	1	1	0	0	0	0	0	0
Synechococcus sp. MVIR-18-1	Cyanobacteria	Cyanophyceae	Synechococcaceae	not determined (pseudo-B12)	Helliwell KE, Lawrence AD, Holzer A, Kudahl UJ, Sasso S, Kräutler B, et al. (2016). Cyanobacteria and Eukaryotic Algae Use Different Chemical Variants of Vitamin B12. Curr Biol 1-10.	8	0	0	0	0	0	1	0	0	0	0	0	0	0	0	0	0	0	0	0	0	0	0	0	1	1	0	1	0	1	1	1	0	1	0	0	0	0
Sulfitobacter sp. SK025	Pseudomonadota	Alphaproteobacteria	Roseobacteraceae	B12 (strain SA11 produces B12)	Sultana S, Bruns S, Wilkes H, et al. Vitamin B12 is not shared by all marine prototrophic bacteria with their environment[J]. The ISME Journal, 2023: 1-10; Heal K R, Qin W, Ribalet F, et al. Two distinct pools of B12 analogs reveal community interdependencies in the ocean[J]. Proceedings of the National Academy of Sciences, 2017, 114(2): 364-369.	7	1	0	0	0	0	0	0	0	0	0	0	0	0	0	0	0	0	1	0	1	0	0	0	0	0	0	0	0	0	1	1	0	1	1	0	0	0
Synechococcus sp. TAK9802	Cyanobacteria	Cyanophyceae	Synechococcaceae	not determined (pseudo-B12)	Helliwell KE, Lawrence AD, Holzer A, Kudahl UJ, Sasso S, Kräutler B, et al. (2016). Cyanobacteria and Eukaryotic Algae Use Different Chemical Variants of Vitamin B12. Curr Biol 1-10.	7	0	0	0	0	0	0	0	0	0	0	0	0	0	0	0	0	1	1	0	0	0	0	0	1	0	1	0	0	1	1	1	0	0	0	0	0	0
Candidatus Nitrosopumilus koreensis	Nitrososphaerota	Nitrosopumilales	Nitrosopumilaceae	B12	Heal KR, Qin W, Ribalet F, Bertagnolli AD, Coyote-Maestas W, Hmelo LR, et al. (2017). Two distinct pools of B12 analogs reveal community interdependencies in the ocean. Proc Natl Acad Sci 114: 364-369.	6	1	0	0	0	0	0	0	1	1	1	0	0	1	0	0	0	1	0	0	0	0	0	0	0	0	0	0	0	0	0	0	0	0	0	0	0	0
Nitrosopumilus adriaticus	Nitrososphaerota	Nitrososphaerota	Nitrosopumilaceae	not determined		6	1	0	1	0	0	0	0	0	0	1	0	0	1	0	1	0	1	0	0	0	0	0	0	0	0	0	0	0	0	0	0	0	0	0	0	0	0
Planktomarina temperata	Pseudomonadota	Alphaproteobacteria	Paracoccaceae	not determined		6	0	0	0	1	0	1	0	0	0	0	0	0	0	0	0	0	0	0	0	0	0	0	0	0	0	1	0	0	0	0	1	1	0	1	0	0	0
Synechococcus sp. CB0101	Cyanobacteria	Cyanophyceae	Synechococcaceae	not determined (pseudo-B12)	Helliwell KE, Lawrence AD, Holzer A, Kudahl UJ, Sasso S, Kräutler B, et al. (2016). Cyanobacteria and Eukaryotic Algae Use Different Chemical Variants of Vitamin B12. Curr Biol 1-10.	6	0	0	0	0	0	1	0	0	0	0	0	0	0	0	0	0	1	0	0	0	0	0	0	1	0	0	0	1	0	1	1	0	0	0	0	0	0
Synechococcus sp. NOUM97013	Cyanobacteria	Cyanophyceae	Synechococcaceae	not determined (pseudo-B12)	Helliwell KE, Lawrence AD, Holzer A, Kudahl UJ, Sasso S, Kräutler B, et al. (2016). Cyanobacteria and Eukaryotic Algae Use Different Chemical Variants of Vitamin B12. Curr Biol 1-10.	6	0	0	0	1	0	1	0	0	0	0	0	0	0	0	0	0	0	1	0	0	0	0	0	0	0	1	0	0	0	1	1	0	0	0	0	0	0
Alteromonas macleodii	Pseudomonadota	Gammaproteobacteria	Alteromonadaceae	NO (genus: Alteromonas)	Sanudo-Wilhelmy S A, Gomez-Consarnau L, Suffridge C, et al. The role of B vitamins in marine biogeochemistry[J]. Annual review of marine science, 2014, 6: 339-367.	5	0	0	1	0	0	0	0	0	0	0	0	0	0	0	0	0	1	0	0	1	1	0	0	0	0	0	0	0	0	0	0	0	0	0	0	0	1
Confluentimicrobium sp. EMB200-NS6	Pseudomonadota	Alphaproteobacteria	Roseobacteraceae	not determined (potential B12)	Wagner-Döbler I, Ballhausen B, Berger M, et al. The complete genome sequence of the algal symbiont Dinoroseobacter shibae: a hitchhiker's guide to life in the sea[J]. The ISME journal, 2010, 4(1): 61-77.	5	0	0	0	0	0	0	0	0	0	0	0	0	0	0	0	0	0	0	0	0	0	0	0	0	0	0	0	0	0	0	1	1	1	1	0	0	1
Cutibacterium acnes	Actinobacteria	Actinomycetes	Propionibacteriaceae	not determined		5	0	0	0	0	0	0	0	0	0	0	0	0	0	0	0	0	1	0	0	0	0	1	0	0	0	0	0	1	0	1	0	0	1	0	0	0	0
Synechococcus sp. KORDI-49	Cyanobacteria	Cyanophyceae	Synechococcaceae	not determined (pseudo-B12)	Helliwell KE, Lawrence AD, Holzer A, Kudahl UJ, Sasso S, Kräutler B, et al. (2016). Cyanobacteria and Eukaryotic Algae Use Different Chemical Variants of Vitamin B12. Curr Biol 1-10.	5	0	0	0	0	0	0	0	0	0	1	0	0	0	0	0	0	1	0	0	0	0	0	0	0	1	0	0	0	1	0	1	0	0	0	0	0	0
Synechococcus sp. MEDNS5	Cyanobacteria	Cyanophyceae	Synechococcaceae	not determined (pseudo-B12)	Helliwell KE, Lawrence AD, Holzer A, Kudahl UJ, Sasso S, Kräutler B, et al. (2016). Cyanobacteria and Eukaryotic Algae Use Different Chemical Variants of Vitamin B12. Curr Biol 1-10.	5	0	0	0	0	0	1	0	0	0	0	0	0	0	0	0	0	0	0	0	1	0	0	0	0	0	1	0	0	0	1	1	0	0	0	0	0	0
Alteromonas australica	Pseudomonadota	Gammaproteobacteria	Alteromonadaceae	NO (genus: Alteromonas)	Sanudo-Wilhelmy S A, Gomez-Consarnau L, Suffridge C, et al. The role of B vitamins in marine biogeochemistry[J]. Annual review of marine science, 2014, 6: 339-367.	4	0	0	1	0	0	0	0	0	0	0	0	0	0	0	0	0	1	0	0	0	1	0	0	0	0	0	0	0	0	0	0	0	0	0	0	0	1
Aquimarina sp. AD10	Bacteroidota	Flavobacteriia	Flavobacteriaceae	not determined		4	0	0	0	0	0	0	0	0	1	0	0	0	0	0	0	0	1	0	0	0	0	0	0	0	0	0	0	0	1	0	0	0	1	0	0	0	0
Blattabacterium cuenoti	Bacteroidota	Flavobacteriia	Blattabacteriaceae	not determined		4	0	0	0	0	1	0	0	0	0	0	0	0	0	0	0	0	0	0	0	1	0	0	0	0	0	0	0	0	0	0	0	1	0	1	0	0	0
Buchnera aphidicola	Pseudomonadota	Gammaproteobacteria	Erwiniaceae	NO (genus, Buchnera)	Sanudo-Wilhelmy S A, Gomez-Consarnau L, Suffridge C, et al. The role of B vitamins in marine biogeochemistry[J]. Annual review of marine science, 2014, 6: 339-367.	4	0	0	0	0	0	0	0	0	0	0	0	0	0	0	0	0	1	0	0	1	0	0	0	0	0	0	0	0	0	0	0	0	0	1	0	0	1
Candidatus Pelagibacter sp. RS39	Pseudomonadota	Alphaproteobacteria	Pelagibacteraceae	not determined (pseudo-B12)		4	0	0	0	0	0	0	0	0	0	0	0	0	0	0	0	0	0	0	0	1	0	0	0	0	0	0	0	0	0	1	0	1	0	1	0	0	0
Candidatus Thioglobus singularis	Pseudomonadota	Gammaproteobacteria		not determined		4	0	1	0	0	0	0	0	0	0	0	0	0	0	0	0	0	0	0	0	0	0	0	0	0	0	0	0	0	0	1	1	0	0	0	0	0	1
Hyphomonas neptunium	Pseudomonadota	Alphaproteobacteria	Hyphomonadaceae	not determined		4	0	0	0	0	0	0	0	0	0	0	0	0	0	0	0	0	0	0	0	0	0	0	0	0	0	0	0	0	0	1	1	0	0	1	0	0	1
Phaeobacter gallaeciensis	Pseudomonadota	Alphaproteobacteria	Roseobacteraceae	B12 (strain DSM 26640 produces B12)	Sultana S, Bruns S, Wilkes H, et al. Vitamin B12 is not shared by all marine prototrophic bacteria with their environment[J]. The ISME Journal, 2023: 1-10	4	0	0	0	0	0	0	0	0	0	0	0	0	0	0	0	0	0	1	0	0	0	0	0	0	0	0	0	0	0	1	0	1	0	0	0	0	1
Phaeobacter inhibens	Pseudomonadota	Alphaproteobacteria	Roseobacteraceae	B12 (strain DSM 17395 produces B12)	Sultana S, Bruns S, Wilkes H, et al. Vitamin B12 is not shared by all marine prototrophic bacteria with their environment[J]. The ISME Journal, 2023: 1-10	4	0	0	0	0	0	0	0	0	0	0	0	0	0	0	0	0	1	0	0	0	0	0	0	1	0	0	0	0	0	0	1	0	0	1	0	0	0
Pseudomonas fluorescens	Pseudomonadota	Gammaproteobacteria	Pseudomonadaceae	not determined (potential B12)	Xie B, Bishop S, Stessman D, et al. Chlamydomonas reinhardtii thermal tolerance enhancement mediated by a mutualistic interaction with vitamin B12-producing bacteria[J]. The ISME journal, 2013, 7(8): 1544-1555.	4	0	1	0	0	0	0	0	0	0	0	0	0	0	0	0	0	0	1	0	0	0	0	0	0	0	0	0	0	0	1	0	0	0	0	0	0	1
Pseudorhodobacter sp. S12M18	Pseudomonadota	Alphaproteobacteria	Paracoccaceae	not determined		4	0	0	0	0	0	0	0	0	0	0	0	0	0	0	0	0	0	0	0	0	0	0	0	1	0	1	0	0	0	0	0	1	0	1	0	0	0
Rhizobium leguminosarum	Pseudomonadota	Alphaproteobacteria	Rhizobiaceae	not determined		4	0	0	0	0	0	0	0	0	0	0	0	0	0	0	0	0	1	0	0	0	0	0	0	0	0	1	0	0	0	0	0	1	0	1	0	0	0
Roseovarius indicus	Pseudomonadota	Alphaproteobacteria	Roseobacteraceae	B12	Sultana S, Bruns S, Wilkes H, et al. Vitamin B12 is not shared by all marine prototrophic bacteria with their environment[J]. The ISME Journal, 2023: 1-10	4	0	0	0	1	0	0	0	0	0	0	0	0	0	0	0	0	0	0	0	0	0	0	0	0	0	0	0	1	0	0	1	0	0	1	0	0	0
Roseovarius sp. MME-070	Pseudomonadota	Alphaproteobacteria	Roseobacteraceae	not determined (potential B12)	Wagner-Döbler I, Ballhausen B, Berger M, et al. The complete genome sequence of the algal symbiont Dinoroseobacter shibae: a hitchhiker's guide to life in the sea[J]. The ISME journal, 2010, 4(1): 61-77.	4	0	0	0	1	0	0	0	0	0	0	0	0	0	0	0	0	1	0	0	0	0	0	0	0	0	0	0	0	0	0	1	1	0	0	0	0	0
Synechococcus sp. A18-40	Cyanobacteria	Cyanophyceae	Synechococcaceae	not determined (pseudo-B12)	Helliwell KE, Lawrence AD, Holzer A, Kudahl UJ, Sasso S, Kräutler B, et al. (2016). Cyanobacteria and Eukaryotic Algae Use Different Chemical Variants of Vitamin B12. Curr Biol 1-10.	4	0	0	0	1	0	0	0	0	0	0	0	0	0	0	0	0	0	0	0	0	0	0	0	1	0	0	1	0	0	0	1	0	0	0	0	0	0
Synechococcus sp. BOUM118	Cyanobacteria	Cyanophyceae	Synechococcaceae	not determined (pseudo-B12)	Helliwell KE, Lawrence AD, Holzer A, Kudahl UJ, Sasso S, Kräutler B, et al. (2016). Cyanobacteria and Eukaryotic Algae Use Different Chemical Variants of Vitamin B12. Curr Biol 1-10.	4	0	0	0	0	0	1	0	0	0	0	0	0	0	0	0	0	1	0	0	0	0	0	0	1	0	0	0	0	0	0	0	0	1	0	0	0	0
Synechococcus sp. HK01-R	Cyanobacteria	Cyanophyceae	Synechococcaceae	not determined (pseudo-B12)	Helliwell KE, Lawrence AD, Holzer A, Kudahl UJ, Sasso S, Kräutler B, et al. (2016). Cyanobacteria and Eukaryotic Algae Use Different Chemical Variants of Vitamin B12. Curr Biol 1-10.	4	0	0	0	0	0	1	0	0	0	0	0	0	0	0	0	0	0	0	0	0	0	0	1	0	0	1	0	0	0	1	0	0	0	0	0	0	0
Synechococcus sp. RSCCF101	Cyanobacteria	Cyanophyceae	Synechococcaceae	not determined (pseudo-B12)	Helliwell KE, Lawrence AD, Holzer A, Kudahl UJ, Sasso S, Kräutler B, et al. (2016). Cyanobacteria and Eukaryotic Algae Use Different Chemical Variants of Vitamin B12. Curr Biol 1-10.	4	0	0	0	0	0	1	0	0	0	0	0	0	0	0	0	0	1	0	0	0	0	0	0	0	0	1	0	0	0	0	1	0	0	0	0	0	0
Terasakiella sp. SH-1	Pseudomonadota	Alphaproteobacteria	Terasakiellaceae	not determined		4	0	1	0	0	0	0	0	0	0	0	0	0	0	0	0	0	0	0	0	0	0	0	0	0	0	0	0	0	0	1	0	1	0	1	0	0	0
Thalassobius gelatinovorus	Pseudomonadota	Alphaproteobacteria	Roseobacteraceae	not determined (potential B12)	Wagner-Döbler I, Ballhausen B, Berger M, et al. The complete genome sequence of the algal symbiont Dinoroseobacter shibae: a hitchhiker's guide to life in the sea[J]. The ISME journal, 2010, 4(1): 61-77.	4	0	0	0	0	0	1	0	0	0	0	0	0	0	0	0	0	0	0	0	0	0	0	0	0	0	0	0	0	0	1	0	1	0	1	0	0	0
Acetobacteraceae bacterium	Pseudomonadota	Alphaproteobacteria	Acetobacteraceae	not determined (potential B12)	Bernhardt C, Zhu X, Schütz D, et al. Cobalamin is produced by Acetobacter pasteurianus DSM 3509[J]. Applied microbiology and biotechnology, 2019, 103: 3875-3885.	3	0	0	0	0	0	0	0	0	0	0	0	0	0	0	0	0	0	0	0	0	0	0	0	0	0	0	0	0	1	0	0	1	0	1	0	0	0
Acinetobacter sp. 323-1	Pseudomonadota	Gammaproteobacteria	Moraxellaceae	NO (genus: Acinetobacter)	Sanudo-Wilhelmy S A, Gomez-Consarnau L, Suffridge C, et al. The role of B vitamins in marine biogeochemistry[J]. Annual review of marine science, 2014, 6: 339-367.	3	0	0	0	0	0	0	0	0	0	0	0	0	0	0	1	0	0	0	0	0	0	0	0	0	0	0	0	0	0	0	0	0	0	1	0	0	1
Agrobacterium vitis	Pseudomonadota	Alphaproteobacteria	Rhizobiaceae	not determined (potential B12)	Cameron B, Briggs K, Pridmore S, Brefort G, Crouzet J. (1989). Cloning and analysis of genes involved in coenzyme B12 biosynthesis in Pseudomonas denitrificans. J Bacteriol 171: 547-557.	3	0	0	0	0	0	0	0	0	0	0	0	0	0	0	0	0	0	0	0	0	0	0	0	0	0	0	0	0	0	1	0	1	0	1	0	0	0
Bacillus circulans	Bacillota	Bacilli	Bacillaceae	not determined (pseudo-B12)	Wolf JB, Brey RN. (1986). Isolation and genetic characterizations of Bacillus megaterium cobalamin biosynthesis-deficient mutants. J Bacteriol 166: 51-58.	3	0	1	0	0	0	0	0	0	0	0	0	0	0	0	0	0	1	0	0	0	0	0	0	0	0	0	0	0	0	0	0	0	0	1	0	0	0
Bartonella sp. HY038	Pseudomonadota	Alphaproteobacteria	Bartonellaceae	not determined		3	0	0	0	0	0	0	0	0	0	0	0	0	0	0	0	0	0	0	0	0	0	0	0	0	0	0	0	0	0	0	1	1	0	1	0	0	0
Candidatus Nitrosopumilus sediminis	Nitrososphaerota	Nitrosopumilales	Nitrosopumilaceae	not determined		3	1	0	0	0	0	1	0	1	0	0	0	0	0	0	0	0	0	0	0	0	0	0	0	0	0	0	0	0	0	0	0	0	0	0	0	0	0
Candidatus Nitrosotalea devanaterra	Nitrososphaerota			not determined		3	1	0	0	0	0	1	0	0	0	1	0	0	0	0	0	0	0	0	0	0	0	0	0	0	0	0	0	0	0	0	0	0	0	0	0	0	0
Candidatus Nitrosotenuis aquarius	Nitrososphaerota			not determined		3	0	0	0	0	0	0	0	1	0	0	0	0	0	0	0	0	0	0	0	0	1	0	0	0	0	0	0	0	0	0	0	1	0	0	0	0	0
Candidatus Pelagibacter sp. HIMB1321	Pseudomonadota	Alphaproteobacteria	Pelagibacteraceae	not determined (pseudo-B12)		3	0	0	0	0	0	0	0	0	0	0	0	0	0	0	1	0	0	0	0	0	0	0	0	0	0	0	0	0	0	0	0	1	0	1	0	0	0
Candidatus Pelagibacter ubique	Pseudomonadota	Alphaproteobacteria	Pelagibacteraceae	not determined (pseudo-B12)		3	0	0	0	0	0	0	0	0	0	0	0	0	0	0	0	0	0	0	0	1	0	0	0	0	0	0	0	0	0	0	0	1	0	1	0	0	0
Candidatus Thioglobus sp. NP1	Pseudomonadota	Gammaproteobacteria		not determined		3	0	1	0	0	0	0	0	0	0	0	0	0	0	0	0	0	0	0	0	0	0	0	0	0	0	0	0	0	0	1	0	0	0	1	0	0	0
Celeribacter marinus	Pseudomonadota	Alphaproteobacteria	Roseobacteraceae	not determined (potential B12)	Wagner-Döbler I, Ballhausen B, Berger M, et al. The complete genome sequence of the algal symbiont Dinoroseobacter shibae: a hitchhiker's guide to life in the sea[J]. The ISME journal, 2010, 4(1): 61-77.	3	0	0	0	0	0	0	0	0	0	0	0	0	0	0	0	0	0	0	0	0	0	0	0	0	0	0	0	0	0	1	0	1	0	1	0	0	0
Citromicrobium sp. JL477	Pseudomonadota	Alphaproteobacteria	Sphingomonadaceae	not determined		3	1	0	0	0	0	0	0	0	0	0	0	0	0	0	0	0	0	0	0	0	0	0	0	0	0	0	0	0	0	0	0	1	0	1	0	0	0
Erythrobacter flavus	Pseudomonadota	Alphaproteobacteria	Erythrobacteraceae	not determined (potential B12)	Romine M F, Rodionov D A, Maezato Y, et al. Underlying mechanisms for syntrophic metabolism of essential enzyme cofactors in microbial communities[J]. The ISME journal, 2017, 11(6): 1434-1446.	3	0	0	0	0	0	0	0	0	0	0	0	0	0	0	0	0	0	0	0	0	0	0	0	0	0	0	0	0	0	1	0	1	0	1	0	0	0
Flavobacterium columnare	Bacteroidota	Flavobacteriia	Flavobacteriaceae	not determined		3	0	0	0	0	0	0	0	0	0	0	0	0	0	0	0	0	1	0	0	0	1	0	0	0	0	0	0	0	0	0	0	0	0	1	0	0	0
Fusobacterium pseudoperiodonticum	Fusobacteriota	Fusobacteriota	Fusobacteriaceae	not determined		3	0	0	0	0	0	0	0	0	0	0	0	0	0	0	0	0	0	0	0	0	1	0	0	0	0	0	0	0	0	0	1	0	0	1	0	0	0
Halomonas hydrothermalis	Pseudomonadota	Gammaproteobacteria	Halomonadaceae	not determined (potential B12)	Sanudo-Wilhelmy S A, Gomez-Consarnau L, Suffridge C, et al. The role of B vitamins in marine biogeochemistry[J]. Annual review of marine science, 2014, 6: 339-367.	3	1	1	0	0	0	0	0	0	0	0	0	0	0	0	0	0	0	1	0	0	0	0	0	0	0	0	0	0	0	0	0	0	0	0	0	0	0
Hirschia baltica	Pseudomonadota	Alphaproteobacteria	Hyphomonadaceae	not determined		3	0	0	0	0	0	0	0	0	0	0	0	0	0	0	0	0	0	0	0	0	0	0	0	0	0	0	0	0	0	0	0	1	0	1	0	0	1
Hyphomonas sp. Mor2	Pseudomonadota	Alphaproteobacteria	Hyphomonadaceae	not determined		3	0	0	0	0	0	0	0	0	0	0	0	0	0	0	0	0	0	0	0	0	0	0	0	0	0	0	0	0	0	0	1	1	0	1	0	0	0
Komagataeibacter medellinensis	Pseudomonadota	Alphaproteobacteria	Acetobacteraceae	not determined (potential B12)	Bernhardt C, Zhu X, Schütz D, et al. Cobalamin is produced by Acetobacter pasteurianus DSM 3509[J]. Applied microbiology and biotechnology, 2019, 103: 3875-3885.	3	0	0	0	0	0	0	0	0	0	0	0	0	0	0	0	0	0	0	0	0	0	0	0	0	0	0	0	0	0	0	1	1	0	1	0	0	0
Lacinutrix sp. Bg11-31	Bacteroidota	Flavobacteriia	Flavobacteriaceae	not determined		3	0	0	0	0	0	0	0	0	0	0	0	0	0	0	0	0	1	0	0	0	0	0	0	0	0	0	0	0	0	0	0	1	0	1	0	0	0
Lentilitoribacter sp. Alg239-R112	Pseudomonadota	Alphaproteobacteria	Phyllobacteriaceae	not determined		3	0	0	0	0	0	1	0	0	0	0	0	0	0	0	0	0	0	0	0	0	0	0	0	0	0	0	0	0	0	0	0	1	0	1	0	0	0
Maritalea myrionectae	Pseudomonadota	Alphaproteobacteria	Devosiaceae	not determined		3	0	0	0	0	0	0	0	0	0	0	0	0	0	0	0	0	0	1	0	0	0	0	0	0	0	0	0	0	0	1	0	1	0	0	0	0	0
Octadecabacter sp. SW4	Pseudomonadota	Alphaproteobacteria	Roseobacteraceae	not determined (potential B12)	Wagner-Döbler I, Ballhausen B, Berger M, et al. The complete genome sequence of the algal symbiont Dinoroseobacter shibae: a hitchhiker's guide to life in the sea[J]. The ISME journal, 2010, 4(1): 61-77.	3	0	0	0	0	0	0	0	0	0	0	0	0	0	0	0	0	0	0	0	0	0	0	0	0	0	0	0	0	0	0	1	1	0	1	0	0	0
Phaeobacter porticola	Pseudomonadota	Alphaproteobacteria	Roseobacteraceae	not determined (potential B12)	Wagner-Döbler I, Ballhausen B, Berger M, et al. The complete genome sequence of the algal symbiont Dinoroseobacter shibae: a hitchhiker's guide to life in the sea[J]. The ISME journal, 2010, 4(1): 61-77.	3	0	0	0	0	0	0	0	0	0	0	0	0	0	0	0	0	0	1	0	0	0	0	0	0	0	0	0	0	0	0	1	1	0	0	0	0	0
Polaribacter sp. MED152	Bacteroidota	Flavobacteriia	Flavobacteriia	not determined		3	0	0	0	0	0	1	0	0	0	0	0	0	0	0	0	0	1	0	0	0	0	0	0	0	0	0	0	0	0	0	0	1	0	0	0	0	0
Pseudomonas chlororaphis	Pseudomonadota	Gammaproteobacteria	Pseudomonadaceae	not determined (potential B12)	Xie B, Bishop S, Stessman D, et al. Chlamydomonas reinhardtii thermal tolerance enhancement mediated by a mutualistic interaction with vitamin B12-producing bacteria[J]. The ISME journal, 2013, 7(8): 1544-1555.	3	0	1	0	0	0	0	0	0	0	0	0	0	0	0	0	0	0	1	0	0	0	0	0	0	0	0	0	0	0	0	1	0	0	0	0	0	0
Pseudomonas pelagia	Pseudomonadota	Gammaproteobacteria	Pseudomonadaceae	not determined (potential B12)	Xie B, Bishop S, Stessman D, et al. Chlamydomonas reinhardtii thermal tolerance enhancement mediated by a mutualistic interaction with vitamin B12-producing bacteria[J]. The ISME journal, 2013, 7(8): 1544-1555.	3	0	0	0	0	0	0	0	0	0	0	0	0	0	0	0	0	0	0	0	1	0	0	0	0	0	0	0	0	1	0	1	0	0	0	0	0	0
Pseudomonas stutzeri	Pseudomonadota	Gammaproteobacteria	Pseudomonadaceae	not determined (potential B12)	Xie B, Bishop S, Stessman D, et al. Chlamydomonas reinhardtii thermal tolerance enhancement mediated by a mutualistic interaction with vitamin B12-producing bacteria[J]. The ISME journal, 2013, 7(8): 1544-1555.	3	0	0	0	0	0	0	0	0	0	0	0	0	0	0	0	0	0	0	0	0	0	0	0	0	0	0	0	0	0	1	0	0	1	0	0	0	1
Rhizobium rhizoryzae	Pseudomonadota	Alphaproteobacteria	Rhizobiaceae	not determined		3	0	0	0	0	0	0	0	0	0	0	0	0	0	0	0	0	0	0	0	0	0	0	0	0	0	0	0	0	1	0	0	1	0	1	0	0	0
Rhodobacteraceae bacterium BAR1	Pseudomonadota	Alphaproteobacteria	Paracoccaceae	not determined (potential B12)	Gómez‐Consarnau L, Sachdeva R, Gifford S M, et al. Mosaic patterns of B‐vitamin synthesis and utilization in a natural marine microbial community[J]. Environmental Microbiology, 2018, 20(8): 2809-2823.; McGoldrick H, Deery E, Warren M, et al. Cobalamin (vitamin B12) biosynthesis in Rhodobacter capsulatus[J]. 2002;Gray M J, Escalante-Semerena J C. In vivo analysis of cobinamide salvaging in Rhodob…	3	0	0	0	0	0	0	0	0	0	0	0	0	0	0	0	0	0	0	0	0	0	0	0	0	0	0	0	0	0	0	1	1	0	0	0	0	1
Rhodobacteraceae bacterium SC52	Pseudomonadota	Alphaproteobacteria	Paracoccaceae	not determined (potential B12)	Gómez‐Consarnau L, Sachdeva R, Gifford S M, et al. Mosaic patterns of B‐vitamin synthesis and utilization in a natural marine microbial community[J]. Environmental Microbiology, 2018, 20(8): 2809-2823.; McGoldrick H, Deery E, Warren M, et al. Cobalamin (vitamin B12) biosynthesis in Rhodobacter capsulatus[J]. 2002;Gray M J, Escalante-Semerena J C. In vivo analysis of cobinamide salvaging in Rhodob…	3	0	0	0	0	0	0	0	0	0	0	0	0	0	0	0	0	0	0	0	1	0	0	0	0	0	0	0	0	0	0	0	1	0	1	0	0	0
Rhodopseudomonas palustris	Pseudomonadota	Alphaproteobacteria	Nitrobacteraceae	not determined		3	0	1	0	0	0	0	0	0	0	0	0	0	0	0	0	0	0	0	0	0	0	0	0	0	0	0	0	0	0	0	0	1	0	1	0	0	0
Roseobacter litoralis	Pseudomonadota	Alphaproteobacteria	Roseobacteraceae	not determined (potential B12)	Wagner-Döbler I, Ballhausen B, Berger M, et al. The complete genome sequence of the algal symbiont Dinoroseobacter shibae: a hitchhiker's guide to life in the sea[J]. The ISME journal, 2010, 4(1): 61-77.	3	0	0	0	0	0	0	0	0	0	0	0	0	0	0	0	0	0	0	0	0	0	0	0	0	0	1	0	0	1	0	0	1	0	0	0	0	0
Roseovarius mucosus	Pseudomonadota	Alphaproteobacteria	Roseobacteraceae	B12	Sultana S, Bruns S, Wilkes H, et al. Vitamin B12 is not shared by all marine prototrophic bacteria with their environment[J]. The ISME Journal, 2023: 1-10	3	1	0	0	0	0	0	0	0	0	0	0	0	0	0	0	0	1	0	0	0	0	0	0	0	0	0	0	0	0	1	0	0	0	0	0	0	0
Sulfitobacter pontiacus	Pseudomonadota	Alphaproteobacteria	Roseobacteraceae	not determined (potential B12)	Heal K R, Qin W, Ribalet F, et al. Two distinct pools of B12 analogs reveal community interdependencies in the ocean[J]. Proceedings of the National Academy of Sciences, 2017, 114(2): 364-369.	3	0	0	0	0	0	0	0	0	0	0	0	0	0	0	0	0	0	0	0	0	0	0	0	0	1	0	0	1	0	0	0	0	0	0	1	0	0
Swingsia samuiensis	Pseudomonadota	Alphaproteobacteria	Acetobacteraceae	not determined (potential B12)	Bernhardt C, Zhu X, Schütz D, et al. Cobalamin is produced by Acetobacter pasteurianus DSM 3509[J]. Applied microbiology and biotechnology, 2019, 103: 3875-3885.	3	0	0	0	0	0	0	0	0	0	0	0	0	0	0	0	0	0	0	0	0	0	0	0	0	0	0	0	0	0	0	1	1	0	1	0	0	0
Synechococcus sp. BIOS-E4-1	Cyanobacteria	Cyanophyceae	Synechococcaceae	not determined (pseudo-B12)	Helliwell KE, Lawrence AD, Holzer A, Kudahl UJ, Sasso S, Kräutler B, et al. (2016). Cyanobacteria and Eukaryotic Algae Use Different Chemical Variants of Vitamin B12. Curr Biol 1-10.	3	0	0	0	0	0	0	0	0	0	0	0	0	0	0	0	0	0	0	0	0	0	0	0	0	0	1	0	0	0	1	1	0	0	0	0	0	0
Synechococcus sp. BIOS-U3-1	Cyanobacteria	Cyanophyceae	Synechococcaceae	not determined (pseudo-B12)	Helliwell KE, Lawrence AD, Holzer A, Kudahl UJ, Sasso S, Kräutler B, et al. (2016). Cyanobacteria and Eukaryotic Algae Use Different Chemical Variants of Vitamin B12. Curr Biol 1-10.	3	0	0	0	0	0	0	0	0	0	0	0	0	0	0	0	0	0	0	0	0	0	0	0	0	0	0	0	0	1	1	1	0	0	0	0	0	0
Synechococcus sp. RS9909	Cyanobacteria	Cyanophyceae	Synechococcaceae	not determined (pseudo-B12)	Helliwell KE, Lawrence AD, Holzer A, Kudahl UJ, Sasso S, Kräutler B, et al. (2016). Cyanobacteria and Eukaryotic Algae Use Different Chemical Variants of Vitamin B12. Curr Biol 1-10.	3	0	0	0	0	0	0	0	0	0	0	0	0	0	0	0	0	0	0	0	0	0	0	0	1	0	0	0	1	0	0	1	0	0	0	0	0	0
Synechococcus sp. RS9915	Cyanobacteria	Cyanophyceae	Synechococcaceae	not determined (pseudo-B12)	Helliwell KE, Lawrence AD, Holzer A, Kudahl UJ, Sasso S, Kräutler B, et al. (2016). Cyanobacteria and Eukaryotic Algae Use Different Chemical Variants of Vitamin B12. Curr Biol 1-10.	3	0	0	0	0	0	0	0	0	0	0	0	0	0	0	0	0	1	1	0	0	0	0	0	0	0	0	0	0	0	1	0	0	0	0	0	0	0
Synechococcus sp. WH 8101	Cyanobacteria	Cyanophyceae	Synechococcaceae	pseudo-B12	Heal K R, Qin W, Ribalet F, et al. Two distinct pools of B12 analogs reveal community interdependencies in the ocean[J]. Proceedings of the National Academy of Sciences, 2017, 114(2): 364-369.	3	0	0	0	0	0	0	0	0	0	0	0	0	0	0	0	0	0	0	0	0	0	0	0	1	0	0	0	0	0	1	1	0	0	0	0	0	0
Synechococcus sp. WH 8102	Cyanobacteria	Cyanophyceae	Synechococcaceae	pseudo-B12	Helliwell KE, Lawrence AD, Holzer A, Kudahl UJ, Sasso S, Kräutler B, et al. (2016). Cyanobacteria and Eukaryotic Algae Use Different Chemical Variants of Vitamin B12. Curr Biol 1-10.	3	0	0	0	0	0	0	0	0	0	0	0	0	0	0	0	0	0	1	0	0	0	0	0	0	0	1	0	1	0	0	0	0	0	0	0	0	0
Thalassolituus oleivorans	Pseudomonadota	Gammaproteobacteria	Oceanospirillaceae	NO (genus: Thalassolituus)	Sanudo-Wilhelmy S A, Gomez-Consarnau L, Suffridge C, et al. The role of B vitamins in marine biogeochemistry[J]. Annual review of marine science, 2014, 6: 339-367.	3	0	0	0	0	0	0	0	0	0	0	0	0	0	0	0	0	0	0	0	0	0	0	0	0	0	0	0	0	0	1	0	0	1	0	0	0	1
Thalassospira marina	Pseudomonadota	Alphaproteobacteria	Thalassospiraceae	not determined (potential B12)	Gray M J, Escalante-Semerena J C. Single-enzyme conversion of FMNH2 to 5, 6-dimethylbenzimidazole, the lower ligand of B12[J]. Proceedings of the National Academy of Sciences, 2007, 104(8): 2921-2926.	3	0	0	0	0	0	0	0	0	0	0	0	0	0	0	0	0	0	0	0	0	0	0	0	0	0	0	0	0	0	0	0	1	0	1	0	0	1
Thalassospira xiamenensis	Pseudomonadota	Alphaproteobacteria	Thalassospiraceae	not determined (potential B12)	Gray M J, Escalante-Semerena J C. Single-enzyme conversion of FMNH2 to 5, 6-dimethylbenzimidazole, the lower ligand of B12[J]. Proceedings of the National Academy of Sciences, 2007, 104(8): 2921-2926.	3	0	0	0	0	0	0	0	0	0	0	0	0	0	0	0	0	0	0	0	0	0	0	0	0	0	0	0	0	1	0	0	1	0	1	0	0	0
Vibrio alginolyticus	Pseudomonadota	Gammaproteobacteria	Vibrionaceae	NO (genus: Vibrio)	Heal K R, Qin W, Ribalet F, et al. Two distinct pools of B12 analogs reveal community interdependencies in the ocean[J]. Proceedings of the National Academy of Sciences, 2017, 114(2): 364-369.	3	0	0	0	0	0	0	0	0	0	0	0	0	0	0	0	0	1	0	0	0	0	0	0	0	0	0	0	0	0	0	1	0	0	0	0	0	1
Yangia pacifica	Pseudomonadota	Alphaproteobacteria	Roseobacteraceae	not determined (potential B12)	Wagner-Döbler I, Ballhausen B, Berger M, et al. The complete genome sequence of the algal symbiont Dinoroseobacter shibae: a hitchhiker's guide to life in the sea[J]. The ISME journal, 2010, 4(1): 61-77.	3	0	0	0	0	0	0	0	0	0	0	0	0	0	0	0	0	0	0	0	0	0	0	0	0	0	0	0	0	0	1	0	1	0	1	0	0	0
